# TDP-43 proteinopathy alters the ribosome association of multiple mRNAs including the glypican Dally-like protein (Dlp)/GPC6

**DOI:** 10.1101/2020.07.01.182360

**Authors:** Erik M Lehmkuhl, Suvithanandhini Loganathan, Eric Alsop, Alexander D Blythe, Tina Kovalik, Nicholas P Mortimore, Dianne Barrameda, Chuol Kueth, Randall J Eck, Bhavani B Siddegowda, Archi Joardar, Hannah Ball, Maria E Macias, Robert Bowser, Kendall Van Keuren-Jensen, Daniela C Zarnescu

**Affiliations:** Department of Cellular and Molecular Biology, University of Arizona, Tucson, AZ; Translational Genomics Research Institute, Phoenix, AZ; Department of Neurobiology, Barrow Neurological Institute, Phoenix, AZ; Department of Neuroscience, University of Arizona, Tucson, AZ; Department of Neurology, University of Arizona, Tucson, AZ

**Author notes:** **Corresponding Author:** Daniela C Zarnescu, PhD, Department of Cellular and Molecular Biology, University of Arizona, 1007 E. Lowell St, LSS RM 548A, Tucson, AZ 857 USA.

**Keywords:** ALS, TDP-43, translation, motor neuron, neuromuscular junction, glypican, Wnt signaling, Drosophila

## Abstract

Amyotrophic lateral sclerosis (ALS) is a genetically heterogeneous neurodegenerative disease in which 97% of patients exhibit cytoplasmic aggregates containing the RNA binding protein TDP-43. Using tagged ribosome affinity purifications in *Drosophila* models of TDP-43 proteinopathy, we identified TDP-43 dependent translational alterations in motor neurons impacting the spliceosome, pentose phosphate and oxidative phosphorylation pathways. A subset of the mRNAs with altered ribosome association are also enriched in TDP-43 complexes suggesting that they may be direct targets. Among these, *dlp* mRNA, which encodes the glypican Dally like protein (Dlp)/GPC6, a wingless (Wg/Wnt) signaling regulator is insolubilized both in flies and patient tissues with TDP-43 pathology. While Dlp/GPC6 forms puncta in the *Drosophila* neuropil and ALS spinal cords, it is reduced at the neuromuscular synapse in flies suggesting compartment specific effects of TDP-43 proteinopathy. These findings together with genetic interaction data show that Dlp/GPC6 is a novel, physiologically relevant target of TDP-43 proteinopathy.
