## Supplementary material for "TDP-43 proteinopathy alters the ribosome association of multiple mRNAs including the glypican Dally-like protein (Dlp)/GPC6": Figure 3 Supplemental Tables

### Sheet: Fig3_SupTable1
TDP-43-WT	TDP-43-G298S	Figure 3 - Supplemental Table 1. Genes enriched with TDP-43 (Log2foldchagce >1, padj <0.05) and depleted from RpL10 in the ALS models relative to the RpL10 control (Log2Foldchange <-1)
FBgn0261041	FBgn0085308
FBgn0263355	FBgn0032824
FBgn0028481	FBgn0003373
FBgn0039466	FBgn0004431
FBgn0020443	FBgn0036410
FBgn0265416	FBgn0013278
FBgn0261928	FBgn0000639
FBgn0053517	FBgn0034741
FBgn0027504	FBgn0029990
FBgn0266328	FBgn0028938
FBgn0266354	FBgn0032773
FBgn0032485	FBgn0031560
FBgn0053513	FBgn0040732
FBgn0263111	FBgn0027560
FBgn0038816	FBgn0262741
FBgn0265623	FBgn0259716
FBgn0013342	FBgn0041194
FBgn0261641	FBgn0036782
FBgn0027951	FBgn0039620
FBgn0030330	FBgn0030544
FBgn0028916	FBgn0028939
FBgn0259213	FBgn0030041
FBgn0033998	FBgn0034200
FBgn0024232	FBgn0033139
FBgn0011655	FBgn0061356
FBgn0031064	FBgn0033705
FBgn0259239	FBgn0040503
FBgn0039054	FBgn0038866
FBgn0025639	FBgn0028396
FBgn0267666	FBgn0032684
FBgn0052529	FBgn0052695
FBgn0026713	FBgn0030429
FBgn0039282	FBgn0052026
FBgn0036319	FBgn0033137
FBgn0036544	FBgn0036264
FBgn0024187	FBgn0036756
FBgn0003459	FBgn0037750
FBgn0013759	FBgn0052459
FBgn0263116	FBgn0034739
FBgn0030863	FBgn0032219
FBgn0260446	FBgn0040600
FBgn0013433	FBgn0033542
FBgn0035986	FBgn0283461
FBgn0259927	FBgn0260942
FBgn0052333	FBgn0036323
FBgn0005586	FBgn0035040
FBgn0264753	FBgn0037204
FBgn0003044	FBgn0086907
FBgn0032731	FBgn0263973
FBgn0029814	FBgn0034199
FBgn0011676	FBgn0038607
FBgn0039290	FBgn0033286
FBgn0036485	FBgn0262993
FBgn0034723	FBgn0039682
FBgn0014073	FBgn0052694
FBgn0035553	FBgn0259734
FBgn0034025	FBgn0030073
FBgn0025643	FBgn0034647
FBgn0029747	FBgn0037283
FBgn0036106	FBgn0034301
FBgn0038645	FBgn0051041
FBgn0030930	FBgn0039593
FBgn0262741	FBgn0037035
FBgn0032284	FBgn0030964
FBgn0039249	FBgn0260006
FBgn0038366	FBgn0051525
FBgn0051538	FBgn0036364
FBgn0030244	FBgn0262362
FBgn0260990	FBgn0034756
FBgn0028939	FBgn0036778
FBgn0032283	FBgn0037759
FBgn0029084	FBgn0267073
FBgn0002573	FBgn0053307
FBgn0087012	FBgn0052686
FBgn0028513	FBgn0037974
FBgn0032187	FBgn0039486
FBgn0033286	FBgn0035587
FBgn0038652	FBgn0085298
FBgn0259734	FBgn0050287
FBgn0031693	FBgn0052436
FBgn0003089	FBgn0033443
FBgn0265045	FBgn0032733
FBgn0053196	FBgn0264427
FBgn0037276	FBgn0263034
FBgn0266005	FBgn0051528
FBgn0052459	FBgn0037730
FBgn0034647	FBgn0035091
FBgn0039620	FBgn0031693
FBgn0010395	FBgn0028941
FBgn0038492	FBgn0264787
FBgn0264979	FBgn0036125
FBgn0035976	FBgn0032262
FBgn0052026	FBgn0011204
FBgn0041181	FBgn0053099
FBgn0039593	FBgn0028988
FBgn0011204	FBgn0263118
FBgn0043792	FBgn0051546
FBgn0035574	FBgn0029587
FBgn0031055	FBgn0035550
FBgn0039124	FBgn0087012
FBgn0033705	FBgn0267798
FBgn0065032	FBgn0036787
FBgn0051183	FBgn0032525
FBgn0037315	FBgn0264987
FBgn0264081	FBgn0030990
FBgn0030964	FBgn0024897
FBgn0051973	FBgn0040658
FBgn0027348	FBgn0050181
FBgn0010812	FBgn0034733
FBgn0052654	FBgn0024366
FBgn0031423	FBgn0051068
FBgn0085428	FBgn0264443
FBgn0035844	FBgn0063493
FBgn0038934	FBgn0004240
FBgn0030940	FBgn0039251
FBgn0032166	FBgn0267625
FBgn0036621	FBgn0038878
FBgn0039048	FBgn0027348
FBgn0052845	FBgn0036975
FBgn0265187	FBgn0015831
FBgn0029662	FBgn0031733
FBgn0010391	FBgn0031975
FBgn0052698	FBgn0038398
FBgn0037759	FBgn0264272
FBgn0039030	FBgn0039872
FBgn0050241	FBgn0063497
FBgn0264427	FBgn0264702
FBgn0038874	FBgn0053310
FBgn0033443	FBgn0030881
FBgn0052686	FBgn0031695
FBgn0015831	FBgn0264706
FBgn0260477	FBgn0032650
FBgn0039527	FBgn0030721
FBgn0051374	FBgn0033337
FBgn0024897	FBgn0034937
FBgn0001114	FBgn0085466
FBgn0030398	FBgn0027578
FBgn0085298	FBgn0036876
FBgn0052694	FBgn0030586
FBgn0030493	FBgn0041581
FBgn0031733	FBgn0036196
FBgn0035308	FBgn0051161
FBgn0036769	FBgn0267624
FBgn0032520	FBgn0034618
FBgn0035789	FBgn0036529
FBgn0026878	FBgn0034094
FBgn0038398	FBgn0039479
FBgn0050046	FBgn0052091
FBgn0023441	FBgn0030017
FBgn0041337	FBgn0016031
FBgn0036196	FBgn0020385
FBgn0263256	FBgn0261612
FBgn0284244	FBgn0012042
FBgn0034786	FBgn0037534
FBgn0052091	FBgn0053971
FBgn0051038	FBgn0265525
FBgn0086368	FBgn0027586
FBgn0250785	FBgn0040717
FBgn0267624	FBgn0036620
FBgn0261803	FBgn0085386
FBgn0036082	FBgn0039896
FBgn0053310	FBgn0030612
FBgn0034937	FBgn0037432
FBgn0011722	FBgn0036287
FBgn0085442	FBgn0033607
FBgn0035131	FBgn0267431
FBgn0031681	FBgn0035290
FBgn0025626	FBgn0030800
FBgn0036288	FBgn0020908
FBgn0020385	FBgn0051523
FBgn0027578	FBgn0267408
FBgn0264561	FBgn0260474
FBgn0015803	FBgn0262607
FBgn0038607	FBgn0036288
FBgn0015772	FBgn0052758
FBgn0001189	FBgn0004573
FBgn0051546	FBgn0032170
FBgn0032026	FBgn0030863
FBgn0041180	FBgn0034221
FBgn0031734	FBgn0033809
FBgn0051028	FBgn0034909
FBgn0028514	FBgn0013771
FBgn0031327	FBgn0036502
FBgn0033913	FBgn0036319
FBgn0283531	FBgn0052029
FBgn0039804	FBgn0026878
FBgn0051068	FBgn0039663
FBgn0039864	FBgn0034356
FBgn0031735	FBgn0040842
FBgn0031850	FBgn0039223
FBgn0034745	FBgn0038017
FBgn0003187	FBgn0043783
FBgn0053971	FBgn0015772
FBgn0086711	FBgn0031055
FBgn0031649	FBgn0037734
FBgn0040342	FBgn0041180
FBgn0052107	FBgn0262881
FBgn0260941	FBgn0031735
FBgn0032018	FBgn0032719
FBgn0038223	FBgn0031646
FBgn0037379	FBgn0023479
FBgn0033607	FBgn0030004
FBgn0031741	FBgn0086450
FBgn0034618	FBgn0028375
FBgn0032820	FBgn0010053
FBgn0035623	FBgn0020621
FBgn0034049	FBgn0035266
FBgn0052815	FBgn0034629
FBgn0034400	FBgn0039864
FBgn0036587	FBgn0039241
FBgn0000659	FBgn0031327
FBgn0013953	FBgn0051373
FBgn0025680	FBgn0039282
FBgn0031695	FBgn0031389
FBgn0001978	FBgn0034512
FBgn0029870	FBgn0263864
FBgn0033337	FBgn0037754
FBgn0034356	FBgn0050090
FBgn0264711	FBgn0034049
FBgn0033873	FBgn0038115
FBgn0037164	FBgn0259927
FBgn0053465	FBgn0037016
FBgn0013810	FBgn0031703
FBgn0001218	FBgn0034175
FBgn0020621	FBgn0261989
FBgn0267967	FBgn0000533
FBgn0051211	FBgn0041183
FBgn0034530	FBgn0036550
FBgn0051055	FBgn0039054
FBgn0030586	FBgn0045063
FBgn0011205	FBgn0034655
FBgn0039213	FBgn0000053
FBgn0050104	FBgn0032428
FBgn0034175	FBgn0033949
FBgn0034022	FBgn0035852
FBgn0044452	FBgn0030757
FBgn0030607	FBgn0264712
FBgn0264496	FBgn0031649
FBgn0035484	FBgn0260446
FBgn0000008	FBgn0034816
FBgn0024244	FBgn0030613
FBgn0031142	FBgn0038465
FBgn0041581	FBgn0026616
FBgn0039207	FBgn0260768
FBgn0086346	FBgn0037999
FBgn0034629	FBgn0024985
FBgn0008646	FBgn0030668
FBgn0045063	FBgn0023097
FBgn0051678	FBgn0038804
FBgn0016756	FBgn0026147
FBgn0001259	FBgn0035151
FBgn0034463	FBgn0037487
FBgn0050394	FBgn0033579
FBgn0029095	FBgn0030966
FBgn0011300	FBgn0041182
FBgn0004657	FBgn0030174
FBgn0267488	FBgn0029957
FBgn0264978	FBgn0030970
FBgn0032481	FBgn0037592
FBgn0260386	FBgn0036484
FBgn0037734	FBgn0031589
FBgn0262719	FBgn0283473
FBgn0023479	FBgn0039056
FBgn0032857	FBgn0037073
FBgn0013995	FBgn0032699
FBgn0027070
FBgn0034182
FBgn0027835
FBgn0028375
FBgn0052702
FBgn0037541
FBgn0000317
FBgn0034110
FBgn0036279
FBgn0029957
FBgn0263988
FBgn0000052
FBgn0015240
FBgn0034816
FBgn0265935
FBgn0000157
FBgn0263864
FBgn0052813
FBgn0031990
FBgn0030970
FBgn0038542
FBgn0032130
FBgn0011232
FBgn0039704
FBgn0032796
FBgn0023529
FBgn0029840
FBgn0004512
FBgn0031536
FBgn0023097
FBgn0039056
FBgn0039155
FBgn0030289
FBgn0259221
FBgn0051999
FBgn0005596
FBgn0035518
FBgn0031174
FBgn0034854
FBgn0003557
FBgn0261397
FBgn0262126
FBgn0034611
FBgn0040259
FBgn0261983
FBgn0067779
FBgn0038244
FBgn0032079

### Sheet: Fig3_SupTable2
Category	Term	Count	%	PValue	Genes	List Total	Pop Hits	Pop Total	Fold Enrichment	Bonferroni	Benjamini	FDR	Figure 3 - Supplemental Table 2. GO term analysis for genes enriched with TDP-43-WT (Log2foldchagce >1, padj <0.05) and depleted from RpL10 in the TDP-43-WT model relative to the RpL10 control (Log2Foldchange <-1)
GOTERM_BP_DIRECT	GO:0007029~endoplasmic reticulum organization	4	1.28617	0.00556762	FBGN0052654, FBGN0029870, FBGN0039213, FBGN0262126	241	17	10996	10.7357	0.981742	0.981742	8.09992
GOTERM_BP_DIRECT	GO:0098542~defense response to other organism	3	0.96463	0.0092671	FBGN0041181, FBGN0001189, FBGN0001114	241	7	10996	19.5542	0.998739	0.964483	13.1386
GOTERM_BP_DIRECT	GO:0033627~cell adhesion mediated by integrin	4	1.28617	0.0102132	FBGN0011722, FBGN0010395, FBGN0004657, FBGN0031850	241	21	10996	8.69077	0.999364	0.914008	14.385
GOTERM_BP_DIRECT	GO:0007528~neuromuscular junction development	5	1.60772	0.0163763	FBGN0039213, FBGN0265416, FBGN0036544, FBGN0261041, FBGN0038816	241	45	10996	5.06962	0.999993	0.948169	22.1051
GOTERM_BP_DIRECT	GO:0003341~cilium movement	4	1.28617	0.0165695	FBGN0037276, FBGN0032520, FBGN0263988, FBGN0013810	241	25	10996	7.30025	0.999994	0.908916	22.3362
GOTERM_BP_DIRECT	GO:0070328~triglyceride homeostasis	4	1.28617	0.0165695	FBGN0263864, FBGN0011205, FBGN0011204, FBGN0015240	241	25	10996	7.30025	0.999994	0.908916	22.3362
GOTERM_BP_DIRECT	GO:0007616~long-term memory	6	1.92926	0.0203378	FBGN0067779, FBGN0013759, FBGN0023479, FBGN0086711, FBGN0038934, FBGN0053513	241	72	10996	3.80221	1	0.914173	26.7187
GOTERM_BP_DIRECT	GO:0006914~autophagy	5	1.60772	0.0281451	FBGN0044452, FBGN0263111, FBGN0034110, FBGN0029840, FBGN0038816	241	53	10996	4.30439	1	0.946293	35.0736
GOTERM_BP_DIRECT	GO:0040011~locomotion	4	1.28617	0.031978	FBGN0013759, FBGN0265416, FBGN0011205, FBGN0038816	241	32	10996	5.70332	1	0.945679	38.8414
GOTERM_BP_DIRECT	GO:0007517~muscle organ development	6	1.92926	0.0348907	FBGN0039213, FBGN0086368, FBGN0029840, FBGN0004657, FBGN0030330, FBGN0031850	241	83	10996	3.29831	1	0.940944	41.5671
GOTERM_BP_DIRECT	GO:0009312~oligosaccharide biosynthetic process	3	0.96463	0.0363251	FBGN0034025, FBGN0030930, FBGN0031681	241	14	10996	9.77712	1	0.92956	42.8674
GOTERM_BP_DIRECT	GO:0007186~G-protein coupled receptor signaling pathway	8	2.57235	0.0371592	FBGN0038874, FBGN0035789, FBGN0035623, FBGN0259927, FBGN0260446, FBGN0053517, FBGN0038542, FBGN0035131	241	143	10996	2.55253	1	0.915267	43.6109
GOTERM_BP_DIRECT	GO:0034976~response to endoplasmic reticulum stress	4	1.28617	0.0402474	FBGN0013995, FBGN0029870, FBGN0035484, FBGN0027348	241	35	10996	5.21446	1	0.914095	46.286
GOTERM_BP_DIRECT	GO:2000683~regulation of cellular response to X-ray	2	0.643087	0.0431778	FBGN0030964, FBGN0014073	241	2	10996	45.6266	1	0.912346	48.7145
GOTERM_BP_DIRECT	GO:0016203~muscle attachment	4	1.28617	0.0463016	FBGN0086368, FBGN0004657, FBGN0262126, FBGN0031850	241	37	10996	4.9326	1	0.911783	51.19
GOTERM_BP_DIRECT	GO:0042594~response to starvation	5	1.60772	0.048477	FBGN0035789, FBGN0035623, FBGN0263864, FBGN0015240, FBGN0035131	241	63	10996	3.62116	1	0.907009	52.8475

### Sheet: Fig3_SupTable3
Category	Term	Count	%	PValue	Genes	List Total	Pop Hits	Pop Total	Fold Enrichment	Bonferroni	Benjamini	FDR	Figure 3 - Supplemental Table 3. GO term analysis for genes enriched with TDP-43-G298S (Log2foldchagce >1, padj <0.05) and depleted from RpL10 in the TDP-43-G298S model relative to the RpL10 control (Log2Foldchange <-1)
GOTERM_BP_DIRECT	GO:0055114~oxidation-reduction process	18	6.79245	0.000346356	FBGN0267408, FBGN0036620, FBGN0039620, FBGN0086450, FBGN0031695, FBGN0033949, FBGN0034756, FBGN0030586, FBGN0030966, FBGN0053099, FBGN0086907, FBGN0061356, FBGN0020385, FBGN0036778, FBGN0038465, FBGN0031693, FBGN0013771, FBGN0052026	178	412	10996	2.69892	0.126071	0.126071	0.480066
GOTERM_BP_DIRECT	GO:0030497~fatty acid elongation	4	1.50943	0.00504172	FBGN0036484, FBGN0051523, FBGN0037534, FBGN0260942	178	22	10996	11.2319	0.860011	0.625849	6.78056
GOTERM_BP_DIRECT	GO:0019731~antibacterial humoral response	4	1.50943	0.00573013	FBGN0283461, FBGN0012042, FBGN0041581, FBGN0004240	178	23	10996	10.7435	0.893054	0.525334	7.67255
GOTERM_BP_DIRECT	GO:0042381~hemolymph coagulation	3	1.13208	0.0152945	FBGN0031975, FBGN0032773, FBGN0036787	178	12	10996	15.4438	0.99751	0.77662	19.2736
GOTERM_BP_DIRECT	GO:0007165~signal transduction	8	3.01887	0.0200113	FBGN0085386, FBGN0020621, FBGN0034200, FBGN0036550, FBGN0040658, FBGN0039054, FBGN0052758, FBGN0267431	178	170	10996	2.90707	0.999615	0.792508	24.4824
GOTERM_BP_DIRECT	GO:0042742~defense response to bacterium	5	1.88679	0.022672	FBGN0012042, FBGN0041581, FBGN0028396, FBGN0004240, FBGN0031055	178	67	10996	4.6101	0.999866	0.773909	27.2813
GOTERM_BP_DIRECT	GO:0045087~innate immune response	6	2.26415	0.0261815	FBGN0031975, FBGN0283461, FBGN0012042, FBGN0041581, FBGN0028396, FBGN0004240	178	104	10996	3.56396	0.999967	0.771067	30.826
GOTERM_BP_DIRECT	GO:0009617~response to bacterium	4	1.50943	0.0375647	FBGN0283461, FBGN0039593, FBGN0028396, FBGN0004240	178	46	10996	5.37176	1	0.844604	41.2502
GOTERM_BP_DIRECT	GO:0006749~glutathione metabolic process	4	1.50943	0.0396656	FBGN0063497, FBGN0034733, FBGN0035587, FBGN0063493	178	47	10996	5.25747	1	0.826115	43.0068
GOTERM_BP_DIRECT	GO:0030431~sleep	6	2.26415	0.0470331	FBGN0032699, FBGN0012042, FBGN0033949, FBGN0040732, FBGN0011204, FBGN0027348	178	122	10996	3.03813	1	0.846493	48.7893
GOTERM_BP_DIRECT	GO:0009113~purine nucleobase biosynthetic process	2	0.754717	0.0475214	FBGN0000053, FBGN0041194	178	3	10996	41.1835	1	0.821251	49.1526

### Sheet: Fig3_SupTable4
TDP-43-WT	TDP-43-G298S	Figure 3 - Supplemental Table 4. Genes enriched with TDP-43 (Log2foldchagce >1, padj <0.05) and enriched with RpL10 in the ALS models relative to the RpL10 control (Log2Foldchange >1)
FBgn0025387	FBgn0260753
FBgn0028856	FBgn0038290
FBgn0035085	FBgn0266414
FBgn0039747	FBgn0030524
FBgn0033490	FBgn0033405
FBgn0039152	FBgn0038753
FBgn0036998	FBgn0262018
FBgn0039015	FBgn0028644
FBgn0000241	FBgn0039316
FBgn0038095	FBgn0039667
FBgn0033864	FBgn0033490
FBgn0028560	FBgn0267633
FBgn0034470	FBgn0250904
FBgn0031751	FBgn0030331
FBgn0036040	FBgn0031235
FBgn0039671	FBgn0264511
FBgn0050424	FBgn0085256
FBgn0262146	FBgn0031869
FBgn0032897	FBgn0042206
FBgn0264347	FBgn0032318
FBgn0265308	FBgn0259098
FBgn0031235	FBgn0030697
FBgn0052816	FBgn0029922
FBgn0261804	FBgn0029663
FBgn0266448	FBgn0042101
FBgn0264834	FBgn0000625
FBgn0043575	FBgn0036568
FBgn0264832	FBgn0033963
FBgn0265041	FBgn0039463
FBgn0038294	FBgn0040747
FBgn0031865	FBgn0261698
FBgn0039008	FBgn0029719
FBgn0030691	FBgn0002573
FBgn0085261	FBgn0029945
FBgn0039002	FBgn0262483
FBgn0051955	FBgn0033308
FBgn0029990	FBgn0035241
FBgn0263492	FBgn0050339
FBgn0260971	FBgn0033222
FBgn0039529	FBgn0052476
FBgn0039856	FBgn0030296
FBgn0264439	FBgn0038097
FBgn0010383	FBgn0260658
FBgn0086519	FBgn0260461
FBgn0266046	FBgn0266630
FBgn0039855	FBgn0039078
FBgn0035196	FBgn0265011
FBgn0033770	FBgn0040342
FBgn0003377	FBgn0266742
FBgn0003378	FBgn0262821
FBgn0266436	FBgn0028875
FBgn0039667	FBgn0039856
FBgn0030697	FBgn0264000
FBgn0036727	FBgn0039584
FBgn0023129	FBgn0002535
FBgn0030105	FBgn0035410
FBgn0003373	FBgn0038952
FBgn0262945	FBgn0030691
FBgn0031378	FBgn0085345
FBgn0003374	FBgn0030148
FBgn0036551	FBgn0266225
FBgn0264567	FBgn0267230
FBgn0040796	FBgn0259213
FBgn0014135	FBgn0033798
FBgn0038079	FBgn0013308
FBgn0034497	FBgn0003965
FBgn0266569	FBgn0035544
FBgn0031489	FBgn0002531
FBgn0038679	FBgn0054025
FBgn0036419	FBgn0029768
FBgn0031080	FBgn0035010
FBgn0035452	FBgn0267119
FBgn0085256	FBgn0034693
FBgn0042627	FBgn0035880
FBgn0032345	FBgn0032345
FBgn0035161	FBgn0036382
FBgn0034885	FBgn0035777
FBgn0050029	FBgn0030998
FBgn0052313	FBgn0037114
FBgn0028430	FBgn0038009
FBgn0035176	FBgn0034470
FBgn0029826	FBgn0033893
FBgn0031208	FBgn0039069
FBgn0019940	FBgn0033885
FBgn0085244	FBgn0032464
FBgn0038878	FBgn0259229
FBgn0262687	FBgn0035711
FBgn0036568	FBgn0052574
FBgn0030998	FBgn0263967
FBgn0000079	FBgn0032473
FBgn0000078	FBgn0038412
FBgn0266687	FBgn0263512
FBgn0032652	FBgn0002533
FBgn0051793	FBgn0031034
FBgn0263049	FBgn0002534
FBgn0001321	FBgn0264439
FBgn0039431	FBgn0030077
FBgn0052029	FBgn0264567
FBgn0032085	FBgn0037064
FBgn0040904	FBgn0028560
FBgn0266680	FBgn0036285
FBgn0266072	FBgn0035538
FBgn0038199	FBgn0036575
FBgn0262656	FBgn0028422
FBgn0259984	FBgn0036482
FBgn0020416	FBgn0050380
FBgn0015010	FBgn0002862
FBgn0039800	FBgn0039728
FBgn0086907	FBgn0260226
FBgn0264606	FBgn0051105
FBgn0262563	FBgn0001991
FBgn0037181	FBgn0030319
FBgn0001137	FBgn0034538
FBgn0260429	FBgn0051004
FBgn0037186	FBgn0003053
FBgn0004554	FBgn0037672
FBgn0040609	FBgn0052259
FBgn0032399	FBgn0032284
FBgn0030148	FBgn0028855
FBgn0033302	FBgn0031335
FBgn0035360	FBgn0085425
FBgn0259992	FBgn0038294
FBgn0283479	FBgn0030157
FBgn0039316	FBgn0016061
FBgn0085195	FBgn0033113
FBgn0051778	FBgn0250871
FBgn0004581	FBgn0052373
FBgn0028936	FBgn0036835
FBgn0086681	FBgn0037915
FBgn0062412	FBgn0052364
FBgn0051076	FBgn0053202
FBgn0028543	FBgn0261930
FBgn0036595	FBgn0036262
FBgn0028544	FBgn0263257
FBgn0032588	FBgn0034468
FBgn0266094	FBgn0034162
FBgn0086367	FBgn0265611
FBgn0000640	FBgn0033294
FBgn0001075	FBgn0267570
FBgn0010423	FBgn0038098
FBgn0260764	FBgn0031866
FBgn0051139	FBgn0259715
FBgn0035880	FBgn0030808
FBgn0261587	FBgn0033864
FBgn0022770	FBgn0010399
FBgn0085387	FBgn0035693
FBgn0085385	FBgn0264087
FBgn0032374	FBgn0037616
FBgn0030432	FBgn0039083
FBgn0262353	FBgn0266709
FBgn0035780	FBgn0030313
FBgn0053169	FBgn0038756
FBgn0028533	FBgn0035360
FBgn0028537	FBgn0039671
FBgn0052695	FBgn0267764
FBgn0039685	FBgn0086674
FBgn0051469	FBgn0034856
FBgn0033221	FBgn0032639
FBgn0085483	FBgn0266851
FBgn0037714	FBgn0037163
FBgn0032680	FBgn0024997
FBgn0037310	FBgn0259242
FBgn0040364	FBgn0035670
FBgn0033518	FBgn0052206
FBgn0086677	FBgn0046880
FBgn0086674	FBgn0267794
FBgn0052657	FBgn0266046
FBgn0032473	FBgn0003513
FBgn0038979	FBgn0003867
FBgn0262964	FBgn0040089
FBgn0038412	FBgn0046689
FBgn0047095	FBgn0038972
FBgn0050361	FBgn0036717
FBgn0015872	FBgn0264678
FBgn0039486	FBgn0004168
FBgn0038009	FBgn0034031
FBgn0031561	FBgn0265041
FBgn0031560	FBgn0030432
FBgn0259098	FBgn0050029
FBgn0035665	FBgn0264347
FBgn0263504	FBgn0085334
FBgn0016974	FBgn0037326
FBgn0000625	FBgn0039431
FBgn0266636	FBgn0027494
FBgn0031563	FBgn0050377
FBgn0000173	FBgn0034985
FBgn0031564	FBgn0044047
FBgn0005659	FBgn0260764
FBgn0040732	FBgn0259241
FBgn0052259	FBgn0028369
FBgn0032422	FBgn0038199
FBgn0040832	FBgn0031853
FBgn0034670	FBgn0030040
FBgn0085317	FBgn0032901
FBgn0035538	FBgn0038179
FBgn0038420	FBgn0036471
FBgn0263415	FBgn0267656
FBgn0259183	FBgn0035260
FBgn0034538	FBgn0052652
FBgn0054025	FBgn0038225
FBgn0033294	FBgn0259741
FBgn0051337	FBgn0004914
FBgn0033405	FBgn0029722
FBgn0037560	FBgn0085387
FBgn0030542	FBgn0011286
FBgn0029508	FBgn0263985
FBgn0029507	FBgn0036985
FBgn0053100	FBgn0086681
FBgn0010038	FBgn0267661
FBgn0046880	FBgn0029752
FBgn0040842	FBgn0038126
FBgn0261085	FBgn0262808
FBgn0051370	FBgn0003900
FBgn0002565	FBgn0038682
FBgn0030040	FBgn0260026
FBgn0040849	FBgn0259219
FBgn0002562	FBgn0053169
FBgn0030418	FBgn0050361
FBgn0267119	FBgn0010762
FBgn0033963	FBgn0031894
FBgn0266751	FBgn0267582
FBgn0002534	FBgn0036368
FBgn0020641	FBgn0050418
FBgn0002533	FBgn0051955
FBgn0052476	FBgn0035718
FBgn0035544	FBgn0030098
FBgn0052574	FBgn0027376
FBgn0030157	FBgn0036109
FBgn0001186	FBgn0010263
FBgn0038530	FBgn0031127
FBgn0040717	FBgn0032590
FBgn0016715	FBgn0000078
FBgn0040718	FBgn0031688
FBgn0030309	FBgn0039152
FBgn0266802	FBgn0267036
FBgn0028396	FBgn0033387
FBgn0000459	FBgn0062412
FBgn0033541	FBgn0031182
FBgn0031688	FBgn0039536
FBgn0050380	FBgn0083963
FBgn0003965	FBgn0039002
FBgn0052284	FBgn0265296
FBgn0034411	FBgn0028481
FBgn0037684	FBgn0259211
FBgn0029768	FBgn0032520
FBgn0029765	FBgn0035780
FBgn0040636	FBgn0024251
FBgn0030160	FBgn0053926
FBgn0052982	FBgn0263049
FBgn0024184	FBgn0028379
FBgn0267794	FBgn0051226
FBgn0034399	FBgn0031974
FBgn0034290	FBgn0002306
FBgn0033945	FBgn0052351
FBgn0035550	FBgn0053639
FBgn0264001	FBgn0004396
FBgn0262101	FBgn0260997
FBgn0263257	FBgn0027600
FBgn0034045	FBgn0259680
FBgn0262102	FBgn0265597
FBgn0039916	FBgn0263415
FBgn0032901	FBgn0030300
FBgn0001991	FBgn0266958
FBgn0029657	FBgn0037350
FBgn0259242	FBgn0034251
FBgn0030077	FBgn0036553
FBgn0003132	FBgn0265523
FBgn0028379	FBgn0023531
FBgn0038653	FBgn0261393
FBgn0034443	FBgn0003028
FBgn0040565	FBgn0040364
FBgn0264678
FBgn0262605
FBgn0264500
FBgn0039240
FBgn0053218
FBgn0085407
FBgn0260480
FBgn0263246
FBgn0034031
FBgn0062961
FBgn0031127
FBgn0036382
FBgn0042206
FBgn0266742
FBgn0039239
FBgn0039232
FBgn0039396
FBgn0038761
FBgn0052368
FBgn0044047
FBgn0264386
FBgn0040705
FBgn0265342
FBgn0052364
FBgn0035434
FBgn0040551
FBgn0266414
FBgn0028875
FBgn0035711
FBgn0260461
FBgn0034661
FBgn0085222
FBgn0262821
FBgn0035124
FBgn0034162
FBgn0040813
FBgn0032400
FBgn0262624
FBgn0032726
FBgn0085425
FBgn0032824
FBgn0037972
FBgn0031542
FBgn0033788
FBgn0031547
FBgn0259229
FBgn0261628
FBgn0261835
FBgn0038909
FBgn0259215
FBgn0262816
FBgn0085334
FBgn0262815
FBgn0051313
FBgn0038647
FBgn0052745
FBgn0029863
FBgn0052249
FBgn0038643
FBgn0033798
FBgn0035412
FBgn0266622
FBgn0003938
FBgn0260954
FBgn0031558
FBgn0038784
FBgn0266628

### Sheet: Fig3_SupTable5
Category	Term	Count	%	PValue	Genes	List Total	Pop Hits	Pop Total	Fold Enrichment	Bonferroni	Benjamini	FDR	Figure 3 - Supplemental Table 5. GO term analysis for genes enriched with TDP-43-WT (Log2foldchagce >1, padj <0.05) and enriched with RpL10 in the TDP-43-WT model relative to the RpL10 control (Log2Foldchange >1)
GOTERM_BP_DIRECT	GO:0007605~sensory perception of sound	6	1.77515	0.00227986	FBGN0039152, FBGN0262624, FBGN0039232, FBGN0000241, FBGN0019940, FBGN0032345	168	61	10996	6.43794	0.629488	0.629488	3.17107
GOTERM_BP_DIRECT	GO:0007186~G-protein coupled receptor signaling pathway	8	2.36686	0.00611543	FBGN0035538, FBGN0039747, FBGN0039396, FBGN0052476, FBGN0038653, FBGN0019940, FBGN0029768, FBGN0035452	168	143	10996	3.66167	0.930635	0.736628	8.296
GOTERM_BP_DIRECT	GO:0040003~chitin-based cuticle development	8	2.36686	0.0106778	FBGN0086519, FBGN0001321, FBGN0020641, FBGN0052574, FBGN0020416, FBGN0002534, FBGN0052029, FBGN0002533	168	159	10996	3.2932	0.990626	0.789151	14.0636
GOTERM_BP_DIRECT	GO:0071805~potassium ion transmembrane transport	3	0.887574	0.0185088	FBGN0085425, FBGN0259242, FBGN0260971	168	14	10996	14.0255	0.999704	0.868887	23.1842
GOTERM_BP_DIRECT	GO:0030322~stabilization of membrane potential	3	0.887574	0.0185088	FBGN0085425, FBGN0259242, FBGN0260971	168	14	10996	14.0255	0.999704	0.868887	23.1842
GOTERM_BP_DIRECT	GO:0017148~negative regulation of translation	4	1.18343	0.0210808	FBGN0264001, FBGN0053100, FBGN0052364, FBGN0004581	168	39	10996	6.71306	0.999906	0.843334	25.9779
GOTERM_BP_DIRECT	GO:0006810~transport	6	1.77515	0.0287734	FBGN0039685, FBGN0032680, FBGN0034470, FBGN0000241, FBGN0034497, FBGN0029863	168	113	10996	3.47535	0.999997	0.879568	33.7801
GOTERM_BP_DIRECT	GO:0046689~response to mercury ion	2	0.591716	0.0448776	FBGN0262146, FBGN0028396	168	3	10996	43.6349	1	0.942348	47.704

### Sheet: Fig3_SupTable6
Category	Term	Count	%	PValue	Genes	List Total	Pop Hits	Pop Total	Fold Enrichment	Bonferroni	Benjamini	FDR	Figure 3 - Supplemental Table 6. GO term analysis for genes enriched with TDP-43-G298S (Log2foldchagce >1, padj <0.05) and enriched with RpL10 in the TDP-43-WT model relative to the RpL10 control (Log2Foldchange >1)
GOTERM_BP_DIRECT	GO:0008363~larval chitin-based cuticle development	4	1.47601	0.00152662	FBGN0002531, FBGN0004396, FBGN0002533, FBGN0002534	163	16	10996	16.865	0.4663	0.329855	0.329855
GOTERM_BP_DIRECT	GO:0000122~negative regulation of transcription from RNA polymerase II promoter	9	3.32103	0.00160513	FBGN0002573, FBGN0036285, FBGN0263512, FBGN0261930, FBGN0010762, FBGN0000625, FBGN0003028, FBGN0265523, FBGN0003513	163	149	10996	4.07477	0.483272	0.329855	0.329855
GOTERM_BP_DIRECT	GO:0040003~chitin-based cuticle development	8	2.95203	0.0091232	FBGN0002531, FBGN0052574, FBGN0037114, FBGN0259211, FBGN0002535, FBGN0036109, FBGN0002533, FBGN0002534	163	159	10996	3.39422	0.976875	1	1
GOTERM_BP_DIRECT	GO:0007274~neuromuscular synaptic transmission	5	1.84502	0.0161315	FBGN0032901, FBGN0264087, FBGN0262483, FBGN0031866	163	66	10996	5.11062	0.998749	1	1
GOTERM_BP_DIRECT	GO:0071805~potassium ion transmembrane transport	3	1.10701	0.0174771	FBGN0259242, FBGN0085425, FBGN0261698	163	14	10996	14.4557	0.999287	1	1
