## Supplementary material for "TDP-43 proteinopathy alters the ribosome association of multiple mRNAs including the glypican Dally-like protein (Dlp)/GPC6": Figure 7 Supplemental Tables

### Sheet: Fig7_SupTable1
Case Number	Code in Manuscript	Race	Sex	DOB	Age at Death	age at onset	*Site of Sx Onset	Yr of Death	disease duration (months)	PMI (hours)	Fm Hx of ALS/FTD	Pathological Diagnosis	Figure 7 - Supplemental Table 1. Demographic information for post-mortem patient spinal tissue.
GWF15-07	1	C	Male	1929-11-23	85	69	limb	2015	170	7.5	Y	ALS
GWF15-09	2	C	Female	1953-05-23	61	59		2015	17	5.5		ALS
GWF15-14	3	Indian/Asian	Male	1941-11-06	74			2015		3.5		ALS
GWF16-19	4	C	Male	1976-09-10	39	35		2016	46	5.5		ALS
GWF16-20	5	C	Female	1953-05-21	63	60	bulbar/limb	2016	37	4	Y	ALS
GWF16-21	6	C	Male	1933-05-07	83	81		2016	25	21		ALS
GWF17-24	7	C	Female	1965-08-09	51	47	bulbar	2017	60	7	N	ALS
GWF18-25	8	C	Male	1973-03-30	44	40	limb	2018	57	8.5		ALS, CTE (stage II)
GWF14-04	9	C	Male	1947-02-02	67	63	limb	2014	49	4	N	ALS, early AD
GWF15-11	10	C	Female	1947-04-03	68	60	limb	2015	96	6	N	ALS, early AD
GWF15-13	11	C	Male	1948-08-10	67	64	limb	2015	35	7.5		ALS, early AD
GWF17-22	12	C	Male	1944-06-26	72	71	axial	2017	19	3		ALS, FTLD-TDP
GWF17-23	13	C	Female	1942-11-14	74	-	-	2017	-	3		CON
CW01-72	14	W	Male		57	-	-	2001	-	2		CON
CW01-98	15	W	Female		57	-	-	2001	-	11		CON
GBB103	16		Female		92	-	-	2015	-	10		CON
